# Beyond years of schooling: Shifting genetic influences across educational milestones in two Norwegian cohorts

**DOI:** 10.1101/2025.10.08.680992

**Authors:** Eirik H. Kvalvik, Yunpeng Wang, Kristine B. Walhovd, Torkild H. Lyngstad, Ole Røgeberg

## Abstract

Although educational attainment is heritable, its conventional measurement in genetic research as years of education (EduYears) is not designed to reveal potential stage-specific genetic influences across discrete milestones. In two Norwegian cohorts (Norwegian Mother, Father and Child Cohort Study, N = 120,527; Norwegian Twin Registry, N = 8,910), we quantified the genetic contributions to completing high school, bachelor’s, master’s and PhD using genome-wide association studies (GWAS), polygenic indices (PGIs) and twin models. Transition-specific analyses, conditioning on prior success, revealed that observed-scale common-variant heritability (h^2^_SNP_) and PGI predictability followed an inverse-U pattern, peaking at the transition into higher education (h^2^_SNP_ ≈ 0.14; R^2^_Tjur_ ≈ 0.05) before declining for postgraduate degrees. Genetic correlations (r_g_) with large-scale GWAS of EduYears (EA4) and intelligence (IQ3) were high for early transitions but declined markedly for later ones (e.g., r_g_ with EA4 from ≈ 0.92 to ≈ 0.38). In cumulative analyses, aggregating liability across prior milestones, the gap between twin- and SNP-based heritability narrowed at higher levels of attainment (h^2^_twin_ ≈ 0.6→0.3; h^2^_SNP_ ≈ 0.22→0.19), while the genetic overlap between distant milestones diminished (r_g_ ≈ 0.92→0.71). These patterns, obscured by EduYears metrics, highlight a dynamic genetic architecture across educational milestones, refining polygenic prediction and addressing misconceptions about uniform genetic influences on educational progression.
