## Supplementary_Tables for "Beyond years of schooling: Shifting genetic influences across educational milestones in two Norwegian cohorts"

### Sheet: S1 GWAS overview and QC metrics
approach	analysis	h2SNP_95CI (LDSC)	Lead_SNPs	Chromosomes	Genomic_Loci	Mean_Abs_Beta	Mean_P_Value	Lambda	LDSC_Intercept	LDSC_Intercept_95CI	LDSC_Ratio	LDSC_Ratio_95CI	analysis_order	approach_order
Transition-specific	HS+	0.25 [0.21–0.29]	2	2	2	0.14	3.09e-08	1.19	1.04	[1.02, 1.05]	0.17	[0.09, 0.25]	1	1
Transition-specific	BSc+	0.24 [0.21–0.27]	12	8	11	0.06	1.45e-08	1.3	1.06	[1.04, 1.08]	0.16	[0.10, 0.21]	2	1
Transition-specific	MSc+	0.17 [0.12–0.22]	3	2	3	0.07	1.31e-09	1.14	1.02	[1.00, 1.04]	0.12	[0.00, 0.24]	3	1
Transition-specific	PhD	0.17 [0.02–0.32]	0	0	0	-	-	1.01	0.99	[0.95, 1.03]	<0	-	4	1
Cumulative	HS+	0.25 [0.21, 0.29]	2	2	2	0.14	3.09e-08	1.19	1.04	[1.02, 1.05]	0.17	[0.09, 0.25]	1	2
Cumulative	BSc+	0.29 [0.27, 0.32]	30	12	27	0.07	1.26e-08	1.39	1.08	[1.06, 1.10]	0.16	[0.12, 0.20]	2	2
Cumulative	MSc+	0.28 [0.24, 0.32]	17	10	15	0.08	9.19e-09	1.32	1.07	[1.04, 1.09]	0.16	[0.10, 0.21]	3	2
Cumulative	PhD	0.25 [0.11, 0.4]	3	1	2	0.18	1.59e-10	1.07	1	[0.98, 1.03]	0.02	[-0.26, 0.29]	4	2
Contrast	BSc_vs_HS	0.18 [0.15-0.19]	5	4	5	0.08	1.33e-08	1.22	1.04	[1.02, 1.06]	0.14	[0.08, 0.20]	1	3
Contrast	MSc_vs_HS	0.46 [0.41-0.51]	32	15	29	0.09	7.61e-09	1.42	1.09	[1.07, 1.11]	0.16	[0.13, 0.20]	2	3
Contrast	PhD_vs_HS	0.35 [0.21-0.5]	3	1	1	0.2	2.99e-12	1.13	1.02	[1.00, 1.05]	0.12	[-0.02, 0.27]	3	3
Continous	EduYears	0.22 [0.21-0.24]	54	18	47	0.08	1.15e-08	1.5401	1.1	[1.08,1.12]	0.16	[0.12, 0.19]	4	4

### Sheet: S2 Lead variants by genomic loc
uniqID	rsID	No	GenomicLocus	chr	pos	p	nIndSigSNPs	IndSigSNPs	beta	analysis	approach	analysis_order	approach_order
2:60704484:A:T	rs7581162	1	1	2	60704484	3.0243e-08	1	rs7581162	-0.0804748	HS_plus	Transition-specific	1	1
5:150566505:C:T	rs112914309	2	2	5	150566505	3.15143e-08	1	rs112914309	0.200721	HS_plus	Transition-specific	1	1
8:11427637:A:T	rs7831039	8	7	8	11427637	2.96824e-12	9	rs7831039;rs2251473;rs2263512;rs978802;rs13254325;rs1478891;rs2898295;rs1692821;rs11998678	-0.060836	BSc_plus	Transition-specific	2	1
12:123885974:C:T	rs28768122	11	10	12	123885974	2.13116e-08	1	rs28768122	0.0628858	BSc_plus	Transition-specific	2	1
18:35217544:A:T	rs1544905	12	11	18	35217544	2.44207e-08	1	rs1544905	-0.059742	BSc_plus	Transition-specific	2	1
1:14214942:C:G	rs1203710	1	1	1	14214942	3.39205e-08	1	rs1203710	0.0566875	BSc_plus	Transition-specific	2	1
2:161915810:A:G	rs7579662	2	2	2	161915810	1.44325e-08	1	rs7579662	-0.0556293	BSc_plus	Transition-specific	2	1
2:193664832:C:T	rs10169531	3	3	2	193664832	4.88217e-08	1	rs10169531	0.0524148	BSc_plus	Transition-specific	2	1
3:49911449:C:G	rs34654589	4	4	3	49911449	2.29394e-08	2	rs34654589;rs2352974	-0.0544395	BSc_plus	Transition-specific	2	1
6:98545611:G:T	rs62422661	5	5	6	98545611	1.33248e-10	4	rs62422661;rs1933720;rs4580876;rs1487445	0.063344	BSc_plus	Transition-specific	2	1
9:1790685:A:C	rs3847225	9	8	9	1790685	1.88894e-09	2	rs3847225;rs3858030	0.0586545	BSc_plus	Transition-specific	2	1
9:23358081:A:G	rs7029201	10	9	9	23358081	2.53315e-09	3	rs7029201;rs10757417;rs7468681	0.0580514	BSc_plus	Transition-specific	2	1
8:9848544:C:T	rs11249966	7	7	8	9848544	3.14936e-09	5	rs11249966;rs12156017;rs11993089;rs4841294;rs10283145	0.0688999	BSc_plus	Transition-specific	2	1
8:8379106:C:T	rs7826654	6	6	8	8379106	9.47143e-12	6	rs7826654;rs2980437;rs2921096;rs2976841;rs2921075;rs3789849	-0.0587019	BSc_plus	Transition-specific	2	1
8:10981003:A:C	rs13276836	2	2	8	10981003	1.88823e-11	14	rs13276836;rs4841317;rs4841329;rs56057779;rs4240673;rs4407841;rs2409713;rs73198970;rs2001707;rs35373084;rs34421088;rs1908814;rs7836608;rs11998678	-0.0717829	MSc_plus	Transition-specific	3	1
9:23360417:C:G	rs1590949	3	3	9	23360417	2.7849e-09	1	rs1590949	0.0705702	MSc_plus	Transition-specific	3	1
8:8704330:C:G	rs4481596	1	1	8	8704330	1.12148e-09	1	rs4481596	0.0644998	MSc_plus	Transition-specific	3	1
2:60704484:A:T	rs7581162	1	1	2	60704484	3.0243e-08	1	rs7581162	-0.0804748	HS_plus	cumulative	1	2
5:150566505:C:T	rs112914309	2	2	5	150566505	3.15143e-08	1	rs112914309	0.200721	HS_plus	cumulative	1	2
12:123719444:A:G	rs7304782	26	23	12	123719444	8.70548e-11	3	rs7304782;rs12820906;rs73231956	0.0668357	BSc_plus	cumulative	2	2
12:58357941:C:T	rs10783861	25	22	12	58357941	8.43511e-09	2	rs10783861;rs4237845	-0.0518546	BSc_plus	cumulative	2	2
14:27023797:A:T	rs178168	27	24	14	27023797	2.08826e-08	1	rs178168	0.0588308	BSc_plus	cumulative	2	2
16:61731115:A:G	rs1078279	28	25	16	61731115	2.60526e-08	1	rs1078279	0.0559747	BSc_plus	cumulative	2	2
17:44051588:C:G	rs117124984	29	26	17	44051588	1.35875e-09	3	rs117124984;rs7210728;rs2435200	-0.0710059	BSc_plus	cumulative	2	2
18:35217544:A:T	rs1544905	30	27	18	35217544	1.19334e-09	2	rs1544905;rs1023647	-0.0603567	BSc_plus	cumulative	2	2
1:14206539:A:T	rs4661449	1	1	1	14206539	2.95993e-08	1	rs4661449	0.0527187	BSc_plus	cumulative	2	2
1:204558984:C:G	rs4951408	3	3	1	204558984	3.53495e-08	1	rs4951408	-0.0527751	BSc_plus	cumulative	2	2
1:77967507:A:T	rs71658797	2	2	1	77967507	2.48881e-09	1	rs71658797	-0.081363	BSc_plus	cumulative	2	2
2:100820421:A:G	rs11689199	4	4	2	100820421	2.12804e-08	2	rs11689199;rs6750720	0.0507104	BSc_plus	cumulative	2	2
2:161920884:C:T	rs16845580	5	5	2	161920884	5.50305e-10	3	rs16845580;rs12466503;rs3754970	-0.0568164	BSc_plus	cumulative	2	2
2:162042353:C:T	rs149873976	6	5	2	162042353	1.88253e-08	1	rs149873976	-0.135636	BSc_plus	cumulative	2	2
2:193707902:A:T	rs4850791	7	6	2	193707902	1.22253e-09	3	rs4850791;rs9941538;rs13415069	0.0541502	BSc_plus	cumulative	2	2
2:236808733:A:G	rs62190916	8	7	2	236808733	3.19988e-08	1	rs62190916	-0.0504832	BSc_plus	cumulative	2	2
3:35695961:C:T	rs11129660	9	8	3	35695961	2.27279e-08	1	rs11129660	-0.0583852	BSc_plus	cumulative	2	2
3:48731487:G:T	rs3172494	10	9	3	48731487	3.85175e-08	2	rs3172494;rs11921590	0.0739508	BSc_plus	cumulative	2	2
3:49832788:A:G	rs73079003	11	9	3	49832788	1.17561e-08	3	rs73079003;rs11921590;rs12490656	0.074188	BSc_plus	cumulative	2	2
3:49911449:C:G	rs34654589	12	9	3	49911449	8.66523e-13	3	rs34654589;rs11921590;rs12490656	-0.0645495	BSc_plus	cumulative	2	2
5:167418586:A:G	rs17069520	15	12	5	167418586	1.032e-08	1	rs17069520	-0.0774619	BSc_plus	cumulative	2	2
5:176848019:A:C	rs2731670	16	13	5	176848019	1.7145e-08	1	rs2731670	0.0503448	BSc_plus	cumulative	2	2
5:60275694:C:T	rs58646987	13	10	5	60275694	6.82314e-09	1	rs58646987	0.0521316	BSc_plus	cumulative	2	2
5:92085617:C:T	rs184912867	14	11	5	92085617	1.27725e-09	3	rs184912867;rs142851839;rs150210114	0.176145	BSc_plus	cumulative	2	2
6:14724982:C:G	rs9367849	17	14	6	14724982	9.39665e-09	1	rs9367849	0.0666809	BSc_plus	cumulative	2	2
6:33724004:A:G	rs6919321	18	15	6	33724004	1.78798e-08	2	rs6919321;rs7752348	-0.0519738	BSc_plus	cumulative	2	2
6:98550289:A:C	rs1906252	19	16	6	98550289	5.00338e-11	5	rs1906252;rs1933720;rs4580876;rs4587178;rs35099767	0.0583786	BSc_plus	cumulative	2	2
8:42353558:A:G	rs9643852	22	19	8	42353558	9.21868e-09	1	rs9643852	-0.0519344	BSc_plus	cumulative	2	2
9:1771793:A:G	rs10810815	23	20	9	1771793	5.83741e-10	2	rs10810815;rs3858030	0.0581416	BSc_plus	cumulative	2	2
9:23358081:A:G	rs7029201	24	21	9	23358081	1.24636e-11	4	rs7029201;rs7468681;rs6475736;rs1360382	0.0612899	BSc_plus	cumulative	2	2
8:11417493:C:T	rs10098664	21	18	8	11417493	9.46016e-09	3	rs10098664;rs2250028;rs1478890	-0.0463786	BSc_plus	cumulative	2	2
8:8379106:C:T	rs7826654	20	17	8	8379106	2.38821e-08	1	rs7826654	-0.0446931	BSc_plus	cumulative	2	2
8:142619234:A:G	rs1106761	12	10	8	142619234	1.67432e-09	2	rs1106761;rs12544035	-0.0677762	MSc_plus	cumulative	3	2
8:118812635:A:G	rs58783789	11	9	8	118812635	1.83124e-08	1	rs58783789	0.106364	MSc_plus	cumulative	3	2
10:103993689:C:G	rs3808938	15	13	10	103993689	3.33693e-09	1	rs3808938	0.065202	MSc_plus	cumulative	3	2
11:95566520:A:G	rs525404	16	14	11	95566520	1.73672e-08	1	rs525404	0.0631378	MSc_plus	cumulative	3	2
16:71395895:C:T	rs7196399	17	15	16	71395895	7.63173e-09	1	rs7196399	0.0834344	MSc_plus	cumulative	3	2
1:32204683:A:G	rs2050256	1	1	1	32204683	3.75486e-08	1	rs2050256	-0.0781449	MSc_plus	cumulative	3	2
1:98475522:C:T	rs2154402	2	2	1	98475522	6.4809e-09	1	rs2154402	-0.0913278	MSc_plus	cumulative	3	2
2:100820421:A:G	rs11689199	3	3	2	100820421	8.91855e-10	1	rs11689199	0.0678429	MSc_plus	cumulative	3	2
2:220310112:C:T	rs57016874	4	4	2	220310112	1.60439e-08	1	rs57016874	0.180975	MSc_plus	cumulative	3	2
3:49911449:C:G	rs34654589	5	5	3	49911449	4.86742e-14	3	rs34654589;rs34196454;rs7649348	-0.0832556	MSc_plus	cumulative	3	2
5:59720476:C:T	rs37695	6	6	5	59720476	3.45719e-09	1	rs37695	-0.0688611	MSc_plus	cumulative	3	2
6:98550289:A:C	rs1906252	7	7	6	98550289	3.33165e-10	4	rs1906252;rs11153822;rs1933720;rs6937215	0.0683361	MSc_plus	cumulative	3	2
9:1791832:C:G	rs10963297	13	11	9	1791832	2.09631e-08	1	rs10963297	0.0699413	MSc_plus	cumulative	3	2
9:23358081:A:G	rs7029201	14	12	9	23358081	1.41857e-15	7	rs7029201;rs10757411;rs10965780;rs4557790;rs1360380;rs1330158;rs4526443	0.0884183	MSc_plus	cumulative	3	2
8:10981003:A:C	rs13276836	10	8	8	10981003	4.45384e-15	51	rs13276836;rs11993089;rs4841294;rs2952205;rs71516568;rs10105843;rs11779480;rs6601451;rs7824231;rs7819216;rs6601465;rs10903328;rs71516581;rs11782544;rs13250449;rs74990397;rs56057779;rs4321967;rs4240673;rs35792458;rs11777486;rs4407841;rs11778398;rs2409713;rs73198970;8:11092252_G_C;rs920050;rs10481454;rs11784572;rs12682349;rs2736309;rs4841527;rs11781057;rs2001707;rs13280447;rs4841540;rs936546;rs1215…	-0.077843	MSc_plus	cumulative	3	2
8:9733499:A:C	rs12550674	9	8	8	9733499	2.22689e-08	25	rs12550674;rs3989394;rs13281377;rs2953802;rs10081437;rs10111263;rs330934;rs439989;rs330047;rs330088;rs6990912;rs11993089;rs4841294;rs2952205;rs71516568;rs10105843;rs11779480;rs6601451;rs7824231;rs6601465;rs10903328;rs71516581;rs74990397;rs56057779;rs4321967	0.0606396	MSc_plus	cumulative	3	2
8:8685646:C:T	rs4841051	8	8	8	8685646	8.42759e-14	22	rs4841051;rs2980436;rs2976958;rs2976940;rs2921087;rs2979241;rs2979206;rs12546760;rs7012395;rs7816329;rs10903311;rs13274028;rs3989394;rs13281377;rs2953802;rs10081437;rs10111263;rs330934;rs439989;rs330047;rs330088;rs6990912	0.0731091	MSc_plus	cumulative	3	2
8:11446421:A:G	rs11780420	3	2	8	11446421	6.00168e-12	12	rs11780420;rs74990397;rs13276836;rs2572397;rs7836059;rs11250146;rs2244894;rs35373084;rs34421088;rs1293295;rs35283519;rs7836953	0.194514	PhD	cumulative	4	2
8:10240202:G:T	rs9329221	2	2	8	10240202	3.57431e-10	6	rs9329221;rs2062332;rs2975648;rs74990397;rs13276836;rs2572397	0.172932	PhD	cumulative	4	2
8:8685854:A:G	rs1039916	1	1	8	8685854	1.14073e-10	6	rs1039916;rs2980436;rs2976944;rs2979179;rs4841084;rs10081437	0.176398	PhD	cumulative	4	2
12:123719444:A:G	rs7304782	5	5	12	123719444	9.67377e-10	2	rs7304782;rs1790099	0.0658894	BSc_vs_HS	contrast	1	3
1:14206539:A:T	rs4661449	1	1	1	14206539	1.89034e-08	1	rs4661449	0.0559486	BSc_vs_HS	contrast	1	3
2:193707902:A:T	rs4850791	3	3	2	193707902	5.34167e-09	2	rs4850791;rs13415069	0.0543885	BSc_vs_HS	contrast	1	3
2:51814145:C:T	rs10495998	2	2	2	51814145	3.84533e-08	1	rs10495998	-0.0510129	BSc_vs_HS	contrast	1	3
5:92085617:C:T	rs184912867	4	4	5	92085617	2.99589e-09	2	rs184912867;rs150210114	0.180751	BSc_vs_HS	contrast	1	3
8:142619234:A:G	rs1106761	22	19	8	142619234	2.94697e-10	1	rs1106761	-0.0812714	MSc_vs_HS	contrast	2	3
8:118812635:A:G	rs58783789	21	18	8	118812635	1.21764e-09	1	rs58783789	0.131631	MSc_vs_HS	contrast	2	3
8:11362277:G:T	rs12155745	20	17	8	11362277	6.58286e-10	9	rs12155745;rs74990397;rs13276836;rs10481454;rs11784572;rs34482136;rs2001707;rs34421088;rs11998678	-0.0699347	MSc_vs_HS	contrast	2	3
8:10243681:C:G	rs6601451	19	17	8	10243681	9.58501e-10	9	rs6601451;rs11993089;rs4841294;rs10105843;rs74990397;rs13276836;rs10481454;rs11784572;rs34482136	-0.0687404	MSc_vs_HS	contrast	2	3
10:103989812:C:G	rs10786662	25	22	10	103989812	7.13148e-10	1	rs10786662	0.0769927	MSc_vs_HS	contrast	2	3
11:95556696:C:T	rs514170	26	23	11	95556696	2.09922e-09	1	rs514170	0.0769891	MSc_vs_HS	contrast	2	3
12:58302436:C:T	rs4237845	27	24	12	58302436	2.36357e-08	1	rs4237845	-0.070064	MSc_vs_HS	contrast	2	3
13:58351538:G:T	rs1113315	28	25	13	58351538	4.18455e-08	1	rs1113315	-0.0752217	MSc_vs_HS	contrast	2	3
13:99245578:A:G	rs4378494	29	26	13	99245578	5.18761e-09	1	rs4378494	0.0829679	MSc_vs_HS	contrast	2	3
16:71427960:A:G	rs4788801	30	27	16	71427960	3.78733e-09	1	rs4788801	0.0958398	MSc_vs_HS	contrast	2	3
17:44051588:C:G	rs117124984	31	28	17	44051588	7.4703e-10	1	rs117124984	-0.10075	MSc_vs_HS	contrast	2	3
18:35217544:A:T	rs1544905	32	29	18	35217544	4.66472e-09	2	rs1544905;rs12962050	-0.0810729	MSc_vs_HS	contrast	2	3
1:32204683:A:G	rs2050256	1	1	1	32204683	2.30355e-10	1	rs2050256	-0.102753	MSc_vs_HS	contrast	2	3
1:44070691:A:G	rs17371903	2	2	1	44070691	3.87669e-08	1	rs17371903	0.0712832	MSc_vs_HS	contrast	2	3
1:98414977:A:G	rs61789075	3	3	1	98414977	8.28202e-11	2	rs61789075;rs1198577	-0.118815	MSc_vs_HS	contrast	2	3
2:100820421:A:G	rs11689199	4	4	2	100820421	9.40003e-12	4	rs11689199;rs6750720;rs4455176;rs4851283	0.0864392	MSc_vs_HS	contrast	2	3
2:161920884:C:T	rs16845580	5	5	2	161920884	7.86523e-10	3	rs16845580;rs12466503;rs3769983	-0.0788089	MSc_vs_HS	contrast	2	3
2:162042353:C:T	rs149873976	6	5	2	162042353	3.04394e-09	1	rs149873976	-0.199594	MSc_vs_HS	contrast	2	3
2:236806364:A:G	rs10165640	7	6	2	236806364	2.26362e-08	1	rs10165640	-0.0717546	MSc_vs_HS	contrast	2	3
3:114246607:A:T	rs11708731	11	9	3	114246607	2.27403e-08	1	rs11708731	0.210432	MSc_vs_HS	contrast	2	3
3:35678337:A:G	rs7612999	8	7	3	35678337	1.90366e-08	1	rs7612999	-0.0793716	MSc_vs_HS	contrast	2	3
3:49565842:C:T	rs7638643	9	8	3	49565842	4.08009e-10	4	rs7638643;rs11917431;rs7618519;rs73077175	0.110629	MSc_vs_HS	contrast	2	3
3:49908023:A:G	rs952594	10	8	3	49908023	2.66192e-16	6	rs952594;rs11917431;rs7618519;rs73077175;rs7629936;rs7648652	-0.103469	MSc_vs_HS	contrast	2	3
4:39334387:C:T	rs7658917	12	10	4	39334387	3.34296e-08	1	rs7658917	0.0701563	MSc_vs_HS	contrast	2	3
5:140990108:C:T	rs10063055	15	13	5	140990108	4.57615e-09	2	rs10063055;rs7725519	-0.0849842	MSc_vs_HS	contrast	2	3
5:59719970:A:T	rs37697	13	11	5	59719970	1.14163e-09	1	rs37697	-0.0813006	MSc_vs_HS	contrast	2	3
5:60765587:C:T	rs6895046	14	12	5	60765587	3.59914e-09	4	rs6895046;rs10057395;rs12188710;rs6890611	0.0737159	MSc_vs_HS	contrast	2	3
6:14724982:C:G	rs9367849	16	14	6	14724982	6.39108e-09	1	rs9367849	0.0946951	MSc_vs_HS	contrast	2	3
6:98550289:A:C	rs1906252	17	15	6	98550289	5.90435e-12	4	rs1906252;rs11153822;rs1933720;rs11153969	0.0858497	MSc_vs_HS	contrast	2	3
9:1792147:C:T	rs2068428	23	20	9	1792147	7.97724e-11	2	rs2068428;rs10810814	0.0932352	MSc_vs_HS	contrast	2	3
9:23358081:A:G	rs7029201	24	21	9	23358081	1.78622e-16	8	rs7029201;rs10757410;rs10965780;rs7468681;rs4557790;rs1360380;rs1330158;rs10965828	0.104596	MSc_vs_HS	contrast	2	3
8:8304502:A:G	rs2921077	18	16	8	8304502	7.38998e-10	4	rs2921077;rs2979204;rs12546760;rs6601724	0.0694554	MSc_vs_HS	contrast	2	3
8:11446421:A:G	rs11780420	3	1	8	11446421	3.27736e-14	25	rs11780420;rs74990397;rs11774552;rs2116095;rs4073948;rs13276836;rs920050;rs2572397;rs11785394;rs7836059;rs13255193;rs2618451;rs11250146;rs4840572;rs2244894;rs35373084;rs10102512;rs34421088;rs2409814;rs1293295;rs4076493;rs35283519;rs7836953;rs7823424;rs35401001	0.218284	PhD_vs_HS	contrast	3	3
8:10240202:G:T	rs9329221	2	1	8	10240202	8.55993e-12	15	rs9329221;rs11785458;rs11993089;rs2975648;rs6983361;rs11779480;rs4314693;rs74990397;rs11774552;rs2116095;rs4073948;rs13276836;rs920050;rs2572397;rs11785394	0.191561	PhD_vs_HS	contrast	3	3
8:8379106:C:T	rs7826654	1	1	8	8379106	3.94993e-13	14	rs7826654;rs2980442;rs13261997;rs2140125;rs2976931;rs2976868;rs59046059;rs4841084;rs1900102;rs10081437;rs7830804;rs393155;rs330047;rs7387873	-0.201824	PhD_vs_HS	contrast	3	3
10:103989812:C:G	rs10786662	43	36	10	103989812	4.43111e-09	1	rs10786662	0.0587019	EduYears	continuous	1	4
11:95580926:A:G	rs566204	44	37	11	95580926	2.68336e-09	1	rs566204	0.0613013	EduYears	continuous	1	4
12:123901143:C:T	rs28410896	46	39	12	123901143	4.04058e-09	1	rs28410896	0.0734883	EduYears	continuous	1	4
12:58302436:C:T	rs4237845	45	38	12	58302436	6.26727e-10	3	rs4237845;rs903067;rs7959475	-0.0621923	EduYears	continuous	1	4
13:58354436:A:G	rs7324317	47	40	13	58354436	2.21029e-09	2	rs7324317;rs9537793	-0.0658039	EduYears	continuous	1	4
15:83499665:A:G	rs3814282	48	41	15	83499665	9.628e-09	1	rs3814282	-0.0839513	EduYears	continuous	1	4
16:61584664:A:C	rs10500444	49	42	16	61584664	2.32795e-08	1	rs10500444	0.060781	EduYears	continuous	1	4
17:44051588:C:G	rs117124984	50	43	17	44051588	2.56206e-12	3	rs117124984;rs242944;rs7210728	-0.092266	EduYears	continuous	1	4
18:35247852:C:G	rs7242036	51	44	18	35247852	6.22447e-10	2	rs7242036;rs11877758	-0.0690809	EduYears	continuous	1	4
18:50931080:A:G	rs1972044	52	45	18	50931080	5.98545e-09	1	rs1972044	-0.0582764	EduYears	continuous	1	4
18:53210302:G:T	rs613872	53	46	18	53210302	8.92562e-09	1	rs613872	0.0787569	EduYears	continuous	1	4
1:204567041:A:G	rs55979051	6	5	1	204567041	3.2438e-10	1	rs55979051	0.0785451	EduYears	continuous	1	4
1:204599461:A:G	rs7553683	7	5	1	204599461	1.55655e-09	1	rs7553683	-0.0658135	EduYears	continuous	1	4
1:32204683:A:G	rs2050256	1	1	1	32204683	4.38182e-08	1	rs2050256	-0.0712622	EduYears	continuous	1	4
1:44007648:C:T	rs2842189	2	2	1	44007648	2.72843e-09	1	rs2842189	0.0617236	EduYears	continuous	1	4
1:77967507:A:T	rs71658797	3	3	1	77967507	4.17518e-10	4	rs71658797;rs7534707;rs7515509;rs9324162	-0.095787	EduYears	continuous	1	4
1:77971205:A:T	rs12133202	4	3	1	77971205	1.1966e-08	4	rs12133202;rs7534707;rs7515509;rs9324162	0.0617947	EduYears	continuous	1	4
1:91189731:C:T	rs1008078	5	4	1	91189731	6.89676e-10	1	rs1008078	-0.0624716	EduYears	continuous	1	4
20:62282439:A:G	rs4809320	54	47	20	62282439	4.35504e-09	1	rs4809320	0.0716502	EduYears	continuous	1	4
2:100806588:A:G	rs6722661	10	8	2	100806588	6.69635e-12	6	rs6722661;rs6750720;rs10192951;rs13002946;rs2871340;rs6542924	0.0716886	EduYears	continuous	1	4
2:125045104:C:T	rs1835351	11	9	2	125045104	5.01651e-09	1	rs1835351	0.0635528	EduYears	continuous	1	4
2:140657370:C:T	rs11901615	12	10	2	140657370	3.00435e-08	1	rs11901615	0.0598681	EduYears	continuous	1	4
2:140710448:C:G	rs76583480	13	10	2	140710448	3.00111e-08	1	rs76583480	0.167805	EduYears	continuous	1	4
2:161960925:G:T	rs7591506	14	11	2	161960925	2.9761e-11	3	rs7591506;rs12466503;rs3754970	-0.0682462	EduYears	continuous	1	4
2:162042353:C:T	rs149873976	15	11	2	162042353	3.19803e-09	1	rs149873976	-0.160452	EduYears	continuous	1	4
2:193707902:A:T	rs4850791	16	12	2	193707902	2.85902e-08	1	rs4850791	0.0555549	EduYears	continuous	1	4
2:233743794:C:T	rs35811586	17	13	2	233743794	3.63452e-08	1	rs35811586	0.121877	EduYears	continuous	1	4
2:51826206:A:T	rs10181888	8	6	2	51826206	4.41768e-08	1	rs10181888	0.0705356	EduYears	continuous	1	4
2:60718347:C:T	rs7599488	9	7	2	60718347	1.26212e-10	2	rs7599488;rs13019832	-0.0645	EduYears	continuous	1	4
3:35678337:A:G	rs7612999	18	14	3	35678337	1.0016e-09	1	rs7612999	-0.0692655	EduYears	continuous	1	4
3:49832788:A:G	rs73079003	19	15	3	49832788	3.4754e-08	3	rs73079003;rs6770670;rs12490656	0.0806331	EduYears	continuous	1	4
3:49911449:C:G	rs34654589	20	15	3	49911449	3.51662e-18	6	rs34654589;rs71324982;rs6770670;rs12490656;rs71326915;rs2526388	-0.0881693	EduYears	continuous	1	4
3:70020348:A:G	rs36125122	21	16	3	70020348	4.28213e-08	1	rs36125122	-0.0615067	EduYears	continuous	1	4
4:39383354:G:T	rs6834187	22	17	4	39383354	1.2121e-08	1	rs6834187	0.0577162	EduYears	continuous	1	4
5:140990108:C:T	rs10063055	27	21	5	140990108	1.1601e-08	1	rs10063055	-0.0665829	EduYears	continuous	1	4
5:167418586:A:G	rs17069520	28	22	5	167418586	6.30328e-09	1	rs17069520	-0.0885317	EduYears	continuous	1	4
5:176848019:A:C	rs2731670	29	23	5	176848019	8.88419e-10	1	rs2731670	0.0614865	EduYears	continuous	1	4
5:59600041:C:G	rs13172481	23	18	5	59600041	1.42865e-09	2	rs13172481;rs37708	-0.0837261	EduYears	continuous	1	4
5:60252495:A:G	rs1382917	24	18	5	60252495	9.78373e-10	5	rs1382917;rs35386;rs10057395;rs34609;rs6895046	0.0618518	EduYears	continuous	1	4
5:87830090:C:T	rs60216969	25	19	5	87830090	1.219e-09	2	rs60216969;rs17420814	0.0752795	EduYears	continuous	1	4
5:92085617:C:T	rs184912867	26	20	5	92085617	2.32639e-08	1	rs184912867	0.182574	EduYears	continuous	1	4
6:12801782:C:T	rs62389219	30	24	6	12801782	5.74243e-09	1	rs62389219	-0.114761	EduYears	continuous	1	4
6:14711961:A:G	rs7757476	31	25	6	14711961	4.7614e-09	1	rs7757476	0.0785587	EduYears	continuous	1	4
6:28981244:A:G	rs6930903	32	26	6	28981244	2.35576e-08	1	rs6930903	-0.0632912	EduYears	continuous	1	4
6:98550289:A:C	rs1906252	33	27	6	98550289	3.42067e-13	7	rs1906252;rs11153822;rs1933720;rs4580876;rs4587178;rs35099767;rs1601732	0.0726588	EduYears	continuous	1	4
7:128415195:G:T	rs1799922	35	29	7	128415195	2.04598e-08	1	rs1799922	0.0578341	EduYears	continuous	1	4
7:75163169:A:G	rs1167827	34	28	7	75163169	3.82195e-08	1	rs1167827	0.0553274	EduYears	continuous	1	4
9:109855562:C:T	rs7865188	42	35	9	109855562	1.57596e-08	1	rs7865188	-0.0796922	EduYears	continuous	1	4
9:1792095:A:G	rs17654592	40	33	9	1792095	1.67603e-11	3	rs17654592;rs10810814;rs12553036	0.0770783	EduYears	continuous	1	4
9:23358081:A:G	rs7029201	41	34	9	23358081	3.47266e-15	6	rs7029201;rs7047280;rs10965780;rs4557790;rs1360380;rs1330158	0.0800257	EduYears	continuous	1	4
8:42353558:A:G	rs9643852	39	32	8	42353558	4.63535e-09	1	rs9643852	-0.0595104	EduYears	continuous	1	4
8:11355602:C:G	rs1478890	38	31	8	11355602	2.92706e-09	6	rs1478890;rs920050;rs66600736;rs2246606;rs10098664;rs1293296	0.0597415	EduYears	continuous	1	4
8:10183668:C:G	rs6983361	37	31	8	10183668	3.20033e-08	2	rs6983361;rs920050	-0.0566398	EduYears	continuous	1	4
8:8387095:G:T	rs7826238	36	30	8	8387095	2.95058e-08	1	rs7826238	-0.0555153	EduYears	continuous	1	4

### Sheet: S3 ACE decomposition - cumulati
Milestone	ACE	Estimate	Lower_CI	Upper_CI
HS+	A	0.603	0.389	0.76
HS+	C	0.148	0.01	0.338
HS+	E	0.249	0.197	0.311
BSc+	A	0.493	0.355	0.637
BSc+	C	0.308	0.175	0.432
BSc+	E	0.199	0.168	0.234
MSc+	A	0.418	0.231	0.613
MSc+	C	0.306	0.13	0.473
MSc+	E	0.276	0.229	0.325
PhD	A	0.301	0.02	0.621
PhD	C	0.233	0.011	0.535
PhD	E	0.466	0.279	0.679
